# Transcriptomic plasticity and symbiont shuffling underpin *Pocillopora* acclimatization across heat-stress regimes in the Pacific Ocean

**DOI:** 10.1101/2021.11.12.468330

**Authors:** Eric J Armstrong, Julie Lê-Hoang, Quentin Carradec, Jean-Marc Aury, Benjamin Noel, Julie Poulain, Caroline Belser, Corinne Da Silva, Patrick Wincker, Tara Pacific Consortium

## Abstract

The characterization of adaptation and acclimation capacities of coral holobionts is crucial for anticipating the impact of global climate change on coral reefs. Understanding the extent to which the coral host and its photosymbionts contribute to adaptive and/or plastic responses in the coral metaorganism is important. In this study, we highlight new and complex links between coral genomes, transcriptomes, and environmental features in Pocilloporid corals at basin-wide scale. We analyzed metagenomic and metatranscriptomic sequence data from *Pocillopora* colonies sampled from 11 islands across the Pacific Ocean in order to investigate patterns of gene expression in both the host and photosymbiont across an environmental gradient. Single nucleotide polymorphisms (SNPs) analysis partitioned coral hosts and algal photosymbionts into five genetic lineages each. We observed strong host-symbiont fidelity across environments except at islands where recent and/or historical heat stress may have induced a symbiont shift towards more heat-tolerant lineages in some colonies. Host gene expression profiles were strongly segregated by genetic lineage and environment, and were significantly correlated with several historical sea surface temperature (SST) traits. Symbiont expression profiles were less dependent on environmental context than the host and were primarily driven by algal genotype. Overall, our results suggest a three-tiered strategy underpinning thermal acclimatization in *Pocillopora* holobionts with 1) host-photosymbiont fidelity, 2) host transcriptomic plasticity, and 3) photosymbiont shuffling playing progressive roles in response to elevated SSTs. Our data provide a reference for the biological state of coral holobionts across the Indo-Pacific and demonstrate the power of disentangling environmental and genetic effects to provide new insights into corals’ capacities for acclimatization and adaptation under environmental change.
