## Supplemental Table 2 for "Transcriptomic plasticity and symbiont shuffling underpin *Pocillopora* acclimatization across heat-stress regimes in the Pacific Ocean"

### Sheet: Sheet1
PFAM	x	k	m	n	pvalue	odds,ratio	Loading	padj	PFAM,Sum	PFAM,Def	Analysis
PF00504	35	4585	70	24190	4,21E-09	4316125944	LD1	4,63E-06	Chloroa_b-bind	Chlorophyll A-B binding protein	DAPC DF1
PF00520	91	4585	309	23951	6,91E-06	1807235622	LD1	0,00380200453	Ion_trans	Ion transport protein	DAPC DF1
PF00504	36	6563	70	24190	1,78E-05	2865182487	LD2	0,01384002533	Chloroa_b-bind	Chlorophyll A-B binding protein	DAPC DF2
PF07727	30	6563	208	24052	1,96E-05	0,4519643897	LD2	0,01384002533	RVT_2	Reverse transcriptase (RNA-dependent DNA polymerase)	DAPC DF2
PF00027	4	251	72	24188	0,006640361659	5700493469	Islands	0,08642160904	cNMP_binding	Cyclic nucleotide-binding domain	varPart
PF00122	3	251	23	24237	0,001662895735	1450661017	Islands	0,08642160904	E1-E2_ATPase	E1-E2 ATPase	varPart
PF00648	3	251	38	24222	0,007068245471	8283658999	Islands	0,08642160904	Peptidase_C2	Calpain family cysteine protease	varPart
PF01565	2	251	14	24246	0,008938623621	1605482565	Islands	0,08642160904	FAD_binding_4	FAD binding domain	varPart
PF00830	1	251	1	24259	0,01034624897	Inf	Islands	0,08642160904	Ribosomal_L28	Ribosomal L28 family	varPart
PF00861	1	251	1	24259	0,01034624897	Inf	Islands	0,08642160904	Ribosomal_L18p	Ribosomal L18 of archaea, bacteria, mitoch, and chloroplast	varPart
PF00989	1	251	1	24259	0,01034624897	Inf	Islands	0,08642160904	PAS	PAS fold	varPart
PF01419	1	251	1	24259	0,01034624897	Inf	Islands	0,08642160904	Jacalin	Jacalin-like lectin domain	varPart
PF01425	2	251	7	24253	0,002163632705	3851894125	Islands	0,08642160904	Amidase	Amidase	varPart
PF02535	2	251	7	24253	0,002163632705	3851894125	Islands	0,08642160904	Zip	ZIP Zinc transporter	varPart
PF03463	1	251	1	24259	0,01034624897	Inf	Islands	0,08642160904	eRF1_1	eRF1 domain 1	varPart
PF07539	1	251	1	24259	0,01034624897	Inf	Islands	0,08642160904	DRIM	Down-regulated in metastasis	varPart
PF08623	1	251	1	24259	0,01034624897	Inf	Islands	0,08642160904	TIP120	TATA-binding protein interacting (TIP20)	varPart
PF10230	1	251	1	24259	0,01034624897	Inf	Islands	0,08642160904	LIDHydrolase	Lipid-droplet associated hydrolase	varPart
PF12619	1	251	1	24259	0,01034624897	Inf	Islands	0,08642160904	MCM2_N	Mini-chromosome maintenance protein 2	varPart
PF12756	1	251	1	24259	0,01034624897	Inf	Islands	0,08642160904	zf-C2H2_2	C2H2 type zinc-finger (2 copies)	varPart
PF13015	1	251	1	24259	0,01034624897	Inf	Islands	0,08642160904	PRKCSH_1	Glucosidase II beta subunit-like protein	varPart
PF00072	1	251	2	24258	0,02058587515	9584527247	Islands	0,09743980904	Response_reg	Response regulator receiver domain	varPart
PF01716	1	251	2	24258	0,02058587515	9584527247	Islands	0,09743980904	MSP	Manganese-stabilising protein / photosystem II polypeptide	varPart
PF06739	1	251	2	24258	0,02058587515	9584527247	Islands	0,09743980904	SBBP	Beta-propeller repeat	varPart
PF00465	1	251	2	24258	0,02058587515	9584527247	Islands	0,09743980904	Fe-ADH	Iron-containing alcohol dehydrogenase	varPart
PF00889	1	251	2	24258	0,02058587515	9584527247	Islands	0,09743980904	EF_TS	Elongation factor TS	varPart
PF02219	1	251	2	24258	0,02058587515	9584527247	Islands	0,09743980904	MTHFR	Methylenetetrahydrofolate reductase	varPart
PF03464	1	251	2	24258	0,02058587515	9584527247	Islands	0,09743980904	eRF1_2	eRF1 domain 2	varPart
PF03465	1	251	2	24258	0,02058587515	9584527247	Islands	0,09743980904	eRF1_3	eRF1 domain 3	varPart
PF03577	1	251	2	24258	0,02058587515	9584527247	Islands	0,09743980904	Peptidase_C69	Peptidase family C69	varPart
PF04130	1	251	2	24258	0,02058587515	9584527247	Islands	0,09743980904	GCP_C_terminal	Gamma tubulin complex component C-terminal	varPart
PF04446	1	251	2	24258	0,02058587515	9584527247	Islands	0,09743980904	Thg1	tRNAHis guanylyltransferase	varPart
PF05128	1	251	2	24258	0,02058587515	9584527247	Islands	0,09743980904	DUF697	Domain of unknown function (DUF697)	varPart
PF09922	1	251	2	24258	0,02058587515	9584527247	Islands	0,09743980904	DUF2154	Cell wall-active antibiotics response 4TMS YvqF	varPart
PF00012	2	251	26	24234	0,02943443853	8025021479	Islands	0,099141731	HSP70	Hsp70 protein	varPart
PF00164	1	251	3	24257	0,03071997299	479502248	Islands	0,099141731	Ribosom_S12_S23	Ribosomal protein S12/S23	varPart
PF00702	2	251	24	24236	0,0253356513	8753722385	Islands	0,099141731	Hydrolase	haloacid dehalogenase-like hydrolase	varPart
PF00018	1	251	3	24257	0,03071997299	479502248	Islands	0,099141731	SH3_1	SH3 domain	varPart
PF00307	1	251	3	24257	0,03071997299	479502248	Islands	0,099141731	CH	Calponin homology (CH) domain	varPart
PF00318	1	251	3	24257	0,03071997299	479502248	Islands	0,099141731	Ribosomal_S2	Ribosomal protein S2	varPart
PF00403	1	251	3	24257	0,03071997299	479502248	Islands	0,099141731	HMA	Heavy-metal-associated domain	varPart
PF02824	1	251	3	24257	0,03071997299	479502248	Islands	0,099141731	TGS	TGS domain	varPart
PF08856	1	251	3	24257	0,03071997299	479502248	Islands	0,099141731	DUF1826	Protein of unknown function (DUF1826)	varPart
PF12999	1	251	3	24257	0,03071997299	479502248	Islands	0,099141731	PRKCSH-like	Glucosidase II beta subunit-like	varPart
PF13604	1	251	3	24257	0,03071997299	479502248	Islands	0,099141731	AAA_30	AAA domain	varPart
PF13871	1	251	3	24257	0,03071997299	479502248	Islands	0,099141731	Helicase_C_4	C-terminal domain on Strawberry notch homologue	varPart
PF13872	1	251	3	24257	0,03071997299	479502248	Islands	0,099141731	AAA_34	P-loop containing NTP hydrolase pore-1	varPart
PF16897	1	251	3	24257	0,03071997299	479502248	Islands	0,099141731	MMR_HSR1_Xtn	C-terminal region of MMR_HSR1 domain	varPart
PF00504	3	251	70	24190	0,03607900801	432214816	Islands	0,1138493142	Chloroa_b-bind	Chlorophyll A-B binding protein	varPart
PF00840	1	251	4	24256	0,04074962574	3198401	Islands	0,1205509761	Glyco_hydro_7	Glycosyl hydrolase family 7	varPart
PF00051	1	251	4	24256	0,04074962574	3198401	Islands	0,1205509761	Kringle	Kringle domain	varPart
PF00485	1	251	4	24256	0,04074962574	3198401	Islands	0,1205509761	PRK	Phosphoribulokinase / Uridine kinase family	varPart
PF00013	2	251	32	24228	0,04314834368	6418632833	Islands	0,1250421388	KH_1	KH domain	varPart
PF02263	1	251	5	24255	0,05067590558	2397186864	Islands	0,1286440584	GBP	Guanylate-binding protein, N-terminal domain	varPart
PF05199	1	251	5	24255	0,05067590558	2397186864	Islands	0,1286440584	GMC_oxred_C	GMC oxidoreductase	varPart
PF13087	2	251	35	24225	0,0507328681	583452848	Islands	0,1286440584	AAA_12	AAA domain	varPart
PF13424	3	251	79	24181	0,04875634106	3809010215	Islands	0,1286440584	TPR_12	Tetratricopeptide repeat	varPart
PF00478	1	251	5	24255	0,05067590558	2397186864	Islands	0,1286440584	IMPDH	IMP dehydrogenase / GMP reductase domain	varPart
PF00685	1	251	5	24255	0,05067590558	2397186864	Islands	0,1286440584	Sulfotransfer_1	Sulfotransferase domain	varPart
PF00929	1	251	5	24255	0,05067590558	2397186864	Islands	0,1286440584	RNase_T	Exonuclease	varPart
PF00732	1	251	6	24254	0,06049987374	1918998228	Islands	0,1431830345	GMC_oxred_N	GMC oxidoreductase	varPart
PF01169	1	251	6	24254	0,06049987374	1918998228	Islands	0,1431830345	UPF0016	Uncharacterized protein family UPF0016	varPart
PF08719	1	251	6	24254	0,06049987374	1918998228	Islands	0,1431830345	NADAR	NADAR domain	varPart
PF01026	1	251	6	24254	0,06049987374	1918998228	Islands	0,1431830345	TatD_DNase	TatD related DNase	varPart
PF00005	3	251	91	24169	0,06856267078	328793024	Islands	0,1466412712	ABC_tran	ABC transporter	varPart
PF00464	1	251	7	24253	0,07022258058	1599472727	Islands	0,1466412712	SHMT	Serine hydroxymethyltransferase	varPart
PF01825	1	251	7	24253	0,07022258058	1599472727	Islands	0,1466412712	GPS	GPCR proteolysis site, GPS, motif	varPart
PF03741	1	251	7	24253	0,07022258058	1599472727	Islands	0,1466412712	TerC	Integral membrane protein TerC family	varPart
PF10021	1	251	7	24253	0,07022258058	1599472727	Islands	0,1466412712	DUF2263	Uncharacterized protein conserved in bacteria (DUF2263)	varPart
PF00734	1	251	7	24253	0,07022258058	1599472727	Islands	0,1466412712	CBM_1	Fungal cellulose binding domain	varPart
PF01694	1	251	7	24253	0,07022258058	1599472727	Islands	0,1466412712	Rhomboid	Rhomboid family	varPart
PF03992	1	251	7	24253	0,07022258058	1599472727	Islands	0,1466412712	ABM	Antibiotic biosynthesis monooxygenase	varPart
PF00044	1	251	8	24252	0,07984506573	1370398393	Islands	0,1643188309	Gp_dh_N	Glyceraldehyde 3-phosphate dehydrogenase, NAD binding domain	varPart
PF00145	3	251	100	24160	0,08543792059	2981744362	Islands	0,1733169246	DNA_methylase	C-5 cytosine-specific DNA methylase	varPart
PF00450	1	251	9	24251	0,08936835818	1199555312	Islands	0,176254262	Peptidase_S10	Serine carboxypeptidase	varPart
PF01885	1	251	9	24251	0,08936835818	1199555312	Islands	0,176254262	PTS_2-RNA	RNA 2'-phosphotransferase, Tpt1 / KptA family	varPart
PF00690	1	251	10	24250	0,09879347641	1066195512	Islands	0,1821905669	Cation_ATPase_N	Cation transporter/ATPase, N-terminus	varPart
PF00753	1	251	10	24250	0,09879347641	1066195512	Islands	0,1821905669	Lactamase_B	Metallo-beta-lactamase superfamily	varPart
PF13519	1	251	10	24250	0,09879347641	1066195512	Islands	0,1821905669	VWA_2	von Willebrand factor type A domain	varPart
PF02800	1	251	10	24250	0,09879347641	1066195512	Islands	0,1821905669	Gp_dh_C	Glyceraldehyde 3-phosphate dehydrogenase, C-terminal domain	varPart
PF07857	1	251	10	24250	0,09879347641	1066195512	Islands	0,1821905669	TMEM144	Transmembrane family, TMEM144 of transporters	varPart
PF00675	1	251	11	24249	0,1081214285	9597242215	Islands	0,1895462079	Peptidase_M16	Insulinase (Peptidase family M16)	varPart
PF02181	1	251	11	24249	0,1081214285	9597242215	Islands	0,1895462079	FH2	Formin Homology 2 Domain	varPart
PF00092	1	251	11	24249	0,1081214285	9597242215	Islands	0,1895462079	VWA	von Willebrand factor type A domain	varPart
PF13489	1	251	11	24249	0,1081214285	9597242215	Islands	0,1895462079	Methyltransf_23	Methyltransferase domain	varPart
PF01636	1	251	12	24248	0,1173532121	872328838	Islands	0,1983828109	APH	Phosphotransferase enzyme family	varPart
PF03441	1	251	12	24248	0,1173532121	872328838	Islands	0,1983828109	FAD_binding_7	FAD binding domain of DNA photolyase	varPart
PF05193	1	251	12	24248	0,1173532121	872328838	Islands	0,1983828109	Peptidase_M16_C	Peptidase M16 inactive domain	varPart
PF00225	2	251	58	24202	0,1210749611	3435251172	Islands	0,2022664056	Kinesin	Kinesin motor domain	varPart
PF01061	1	251	13	24247	0,1264898149	7996937041	Islands	0,2064546404	ABC2_membrane	ABC-2 type transporter	varPart
PF06912	1	251	13	24247	0,1264898149	7996937041	Islands	0,2064546404	DUF1275	Protein of unknown function (DUF1275)	varPart
PF07683	1	251	14	24246	0,1355322142	7382439131	Islands	0,2186997093	CobW_C	Cobalamin synthesis protein cobW C-terminal domain	varPart
PF00144	1	251	15	24245	0,1444813775	6853752924	Islands	0,2254544572	Beta-lactamase	Beta-lactamase	varPart
PF01494	1	251	15	24245	0,1444813775	6853752924	Islands	0,2254544572	FAD_binding_3	FAD binding domain	varPart
PF02146	1	251	15	24245	0,1444813775	6853752924	Islands	0,2254544572	SIR2	Sir2 family	varPart
PF00090	1	251	17	24243	0,1621038166	5996986383	Islands	0,234885122	TSP_1	Thrombospondin type 1 domain	varPart
PF00230	1	251	17	24243	0,1621038166	5996986383	Islands	0,234885122	MIP	Major intrinsic protein	varPart
PF00514	1	251	17	24243	0,1621038166	5996986383	Islands	0,234885122	Arm	Armadillo/beta-catenin-like repeat	varPart
PF04851	1	251	16	24244	0,1533382624	6396952256	Islands	0,234885122	ResIII	Type III restriction enzyme, res subunit	varPart
PF13450	1	251	17	24243	0,1621038166	5996986383	Islands	0,234885122	NAD_binding_8	NAD(P)-binding Rossmann-like domain	varPart
PF07728	1	251	17	24243	0,1621038166	5996986383	Islands	0,234885122	AAA_5	AAA domain (dynein-related subfamily)	varPart
PF12774	1	251	17	24243	0,1621038166	5996986383	Islands	0,234885122	AAA_6	Hydrolytic ATP binding site of dynein motor region	varPart
PF00484	1	251	18	24242	0,1707789782	5644087241	Islands	0,2449557061	Pro_CA	Carbonic anhydrase	varPart
PF00632	1	251	19	24241	0,1793646756	5331140177	Islands	0,2546978394	HECT	HECT-domain (ubiquitin-transferase)	varPart
PF00175	1	251	20	24240	0,1878618278	5048991	Islands	0,2565036495	NAD_binding_1	Oxidoreductase NAD-binding domain	varPart
PF02492	1	251	20	24240	0,1878618278	5048991	Islands	0,2565036495	cobW	CobW/HypB/UreG, nucleotide-binding domain	varPart
PF12697	1	251	20	24240	0,1878618278	5048991	Islands	0,2565036495	Abhydrolase_6	Alpha/beta hydrolase family	varPart
PF13517	1	251	20	24240	0,1878618278	5048991	Islands	0,2565036495	FG-GAP_3	FG-GAP-like repeat	varPart
PF02518	1	251	21	24239	0,1962713444	4796997643	Islands	0,2654336276	HATPase_c	Histidine kinase-, DNA gyrase B-, and HSP90-like ATPase	varPart
PF00036	1	251	24	24236	0,2209830367	4170599428	Islands	0,2932672076	EF-hand_1	EF hand	varPart
PF02825	1	251	24	24236	0,2209830367	4170599428	Islands	0,2932672076	WWE	WWE domain	varPart
PF00025	1	251	25	24235	0,2290509216	3997024756	Islands	0,295683917	Arf	ADP-ribosylation factor family	varPart
PF00443	1	251	25	24235	0,2290509216	3997024756	Islands	0,295683917	UCH	Ubiquitin carboxyl-terminal hydrolase	varPart
PF07992	1	251	25	24235	0,2290509216	3997024756	Islands	0,295683917	Pyr_redox_2	Pyridine nucleotide-disulphide oxidoreductase	varPart
PF13202	1	251	26	24234	0,2370355809	3837054595	Islands	0,3032347071	EF-hand_5	EF hand	varPart
PF00176	1	251	27	24233	0,2449378698	3689505028	Islands	0,3050980484	SNF2-rel_dom	SNF2-related domain	varPart
PF00211	1	251	27	24233	0,2449378698	3689505028	Islands	0,3050980484	Guanylate_cyc	Adenylate and Guanylate cyclase catalytic domain	varPart
PF01926	1	251	27	24233	0,2449378698	3689505028	Islands	0,3050980484	MMR_HSR1	50S ribosome-binding GTPase	varPart
PF08241	1	251	28	24232	0,2527586347	3552265575	Islands	0,3121019663	Methyltransf_11	Methyltransferase domain	varPart
PF05050	1	251	29	24231	0,2604987132	34255088	Islands	0,3188863558	Methyltransf_21	Methyltransferase FkbM domain	varPart
PF01529	1	251	30	24230	0,2681589345	3307250813	Islands	0,3254578521	DHHC	DHHC palmitoyltransferase	varPart
PF01764	1	251	32	24228	0,2832430798	3093609681	Islands	0,3379875406	Lipase_3	Lipase (class 3)	varPart
PF05903	1	251	32	24228	0,2832430798	3093609681	Islands	0,3379875406	Peptidase_C97	PPPDE putative peptidase domain	varPart
PF00026	1	251	33	24227	0,29066862	2996818154	Islands	0,34111524	Asp	Eukaryotic aspartyl protease	varPart
PF05721	1	251	33	24227	0,29066862	2996818154	Islands	0,34111524	PhyH	Phytanoyl-CoA dioxygenase (PhyH)	varPart
PF00076	2	251	108	24152	0,3076428086	1811093314	Islands	0,3523006356	RRM_1	RNA recognition motif, (a,k,a, RRM, RBD, or RNP domain)	varPart
PF00498	1	251	35	24225	0,3052906139	2820332301	Islands	0,3523006356	FHA	FHA domain	varPart
PF13086	1	251	35	24225	0,3052906139	2820332301	Islands	0,3523006356	AAA_11	AAA domain	varPart
PF13621	1	251	36	24224	0,3124886348	2739588688	Islands	0,3549870892	Cupin_8	Cupin-like domain	varPart
PF00501	1	251	37	24223	0,3196123697	2663434727	Islands	0,3601980674	AMP-binding	AMP-binding enzyme	varPart
PF00085	1	251	40	24220	0,3405454551	2458314802	Islands	0,3807673592	Thioredoxin	Thioredoxin	varPart
PF00248	1	251	44	24216	0,3674616733	222925705	Islands	0,4076527938	Aldo_ket_red	Aldo/keto reductase family	varPart
PF00106	1	251	52	24208	0,4180552053	1879019553	Islands	0,4531590775	adh_short	short chain dehydrogenase	varPart
PF00313	1	251	52	24208	0,4180552053	1879019553	Islands	0,4531590775	CSD	'Cold-shock' DNA-binding domain	varPart
PF07699	1	251	52	24208	0,4180552053	1879019553	Islands	0,4531590775	Ephrin_rec_like	Tyrosine-protein kinase ephrin type A/B receptor-like	varPart
PF00644	1	251	57	24203	0,4476078235	1710873113	Islands	0,4815175071	PARP	Poly(ADP-ribose) polymerase catalytic domain	varPart
PF00651	1	251	65	24195	0,4918137497	1496493794	Islands	0,5250943794	BTB	BTB/POZ domain	varPart
PF13639	1	251	66	24194	0,4970856963	1473411342	Islands	0,5267624543	zf-RING_2	Ring finger domain	varPart
PF00856	1	251	67	24193	0,5023031672	1451028989	Islands	0,5283485166	SET	SET domain	varPart
PF00270	1	251	75	24185	0,5421478955	1293765664	Islands	0,566066185	DEAD	DEAD/DEAH box helicase	varPart
PF00069	5	251	380	23880	0,6020774022	1280958587	Islands	0,62405103	Pkinase	Protein kinase domain	varPart
PF12796	3	251	283	23977	0,7696673706	1025164963	Islands	0,7919765698	Ank_2	Ankyrin repeats (3 copies)	varPart
PF00226	1	251	140	24120	1	0,6869152355	Islands	1	DnaJ	DnaJ domain	varPart
PF00520	3	251	309	23951	1	0,9370280209	Islands	1	Ion_trans	Ion transport protein	varPart
PF07690	1	251	117	24143	1	0,8239024912	Islands	1	MFS_1	Major Facilitator Superfamily	varPart
PF13499	1	251	169	24091	1	0,5676528101	Islands	1	EF-hand_7	EF-hand domain pair	varPart
