## Supplemental Table 4 for "Transcriptomic plasticity and symbiont shuffling underpin *Pocillopora* acclimatization across heat-stress regimes in the Pacific Ocean"

### Sheet: Sheet1
PFAM	x	k	m	n	pvalue	odds,ratio	Loading	padj	PFAM,Sum	PFAM,Def	Analysis
PF00504	37	5700	70	24190	1,07E-07	366775502	LD1	0,0001370019999	Chloroa_b-bind	Chlorophyll A-B binding protein	DAPC DF1
PF00520	104	5700	309	23951	4,66E-05	1663969205	LD1	0,02984629515	Ion_trans	Ion transport protein	DAPC DF1
PF00520	113	6163	309	23951	1,27E-05	1705819893	LD2	0,01018295602	Ion_trans	Ion transport protein	DAPC DF2
PF12775	13	6163	17	24243	1,48E-05	9559534736	LD2	0,01018295602	AAA_7	P-loop containing dynein motor region	DAPC DF2
PF00520	57	1950	309	23951	2,81E-09	263549463	SymbioGG	2,13E-06	Ion_trans	Ion transport protein	varPart
PF00230	9	1950	17	24243	1,84E-06	129230679	SymbioGG	0,0007005778261	MIP	Major intrinsic protein	varPart
PF00112	10	1950	37	24223	0,0005092526866	4253897189	SymbioGG	0,09675801045	Peptidase_C1	Papain family cysteine protease	varPart
PF00702	8	1950	24	24236	0,0003915569675	5739109947	SymbioGG	0,09675801045	Hydrolase	haloacid dehalogenase-like hydrolase	varPart
