## Supplemental Table 6 for "Transcriptomic plasticity and symbiont shuffling underpin *Pocillopora* acclimatization across heat-stress regimes in the Pacific Ocean"

### Sheet: Sheet1
PFAM	x	k	m	n	pvalue	odds,ratio	Variable	padj	PFAM,Sum	PFAM,Def	Analysis
PF00069	10	223	380	23880	0,002843783012	3002762025	PocilloGG	0,07123866447	Pkinase	Protein kinase domain	varPart
PF13418	3	223	18	24242	0,0005646657351	2182713485	PocilloGG	0,07123866447	Kelch_4	Galactose oxidase, central domain	varPart
PF00200	1	223	1	24259	0,009192085738	Inf	PocilloGG	0,07123866447	Disintegrin	Disintegrin	varPart
PF00462	2	223	11	24249	0,004380413832	241401098	PocilloGG	0,07123866447	Glutaredoxin	Glutaredoxin	varPart
PF01421	1	223	1	24259	0,009192085738	Inf	PocilloGG	0,07123866447	Reprolysin	Reprolysin (M12B) family zinc metalloprotease	varPart
PF01562	1	223	1	24259	0,009192085738	Inf	PocilloGG	0,07123866447	Pep_M12B_propep	Reprolysin family propeptide	varPart
PF03629	1	223	1	24259	0,009192085738	Inf	PocilloGG	0,07123866447	SASA	Carbohydrate esterase, sialic acid-specific acetylesterase	varPart
PF04729	1	223	1	24259	0,009192085738	Inf	PocilloGG	0,07123866447	ASF1_hist_chap	ASF1 like histone chaperone	varPart
PF05179	1	223	1	24259	0,009192085738	Inf	PocilloGG	0,07123866447	CDC73_C	RNA pol II accessory factor, Cdc73 family, C-terminal	varPart
PF06732	1	223	1	24259	0,009192085738	Inf	PocilloGG	0,07123866447	Pescadillo_N	Pescadillo N-terminus	varPart
PF07718	1	223	1	24259	0,009192085738	Inf	PocilloGG	0,07123866447	Coatamer_beta_C	Coatomer beta C-terminal region	varPart
PF09113	1	223	1	24259	0,009192085738	Inf	PocilloGG	0,07123866447	N-glycanase_C	Peptide-N-glycosidase F, C terminal	varPart
PF09818	1	223	1	24259	0,009192085738	Inf	PocilloGG	0,07123866447	ABC_ATPase	Predicted ATPase of the ABC class	varPart
PF11940	1	223	1	24259	0,009192085738	Inf	PocilloGG	0,07123866447	DUF3458	Domain of unknown function (DUF3458) Ig-like fold	varPart
PF13292	1	223	1	24259	0,009192085738	Inf	PocilloGG	0,07123866447	DXP_synthase_N	1-deoxy-D-xylulose-5-phosphate synthase	varPart
PF13458	1	223	1	24259	0,009192085738	Inf	PocilloGG	0,07123866447	Peripla_BP_6	Periplasmic binding protein	varPart
PF13679	1	223	1	24259	0,009192085738	Inf	PocilloGG	0,07123866447	Methyltransf_32	Methyltransferase domain	varPart
PF14806	1	223	1	24259	0,009192085738	Inf	PocilloGG	0,07123866447	Coatomer_b_Cpla	Coatomer beta subunit appendage platform	varPart
PF16050	1	223	1	24259	0,009192085738	Inf	PocilloGG	0,07123866447	CDC73_N	Paf1 complex subunit CDC73 N-terminal	varPart
PF16413	1	223	1	24259	0,009192085738	Inf	PocilloGG	0,07123866447	Mlh1_C	DNA mismatch repair protein Mlh1 C-terminus	varPart
PF00175	2	223	20	24240	0,01433255749	1207085221	PocilloGG	0,07879189257	NAD_binding_1	Oxidoreductase NAD-binding domain	varPart
PF01082	1	223	2	24258	0,01830005247	1083253483	PocilloGG	0,07879189257	Cu2_monooxygen	Copper type II ascorbate-dependent monooxygenase, N-terminal domain	varPart
PF13517	2	223	20	24240	0,01433255749	1207085221	PocilloGG	0,07879189257	FG-GAP_3	FG-GAP-like repeat	varPart
PF14288	1	223	2	24258	0,01830005247	1083253483	PocilloGG	0,07879189257	FKS1_dom1	1,3-beta-glucan synthase subunit FKS1, domain-1	varPart
PF00237	1	223	2	24258	0,01830005247	1083253483	PocilloGG	0,07879189257	Ribosomal_L22	Ribosomal protein L22p/L17e	varPart
PF00385	1	223	2	24258	0,01830005247	1083253483	PocilloGG	0,07879189257	Chromo	Chromo (CHRromatin Organisation MOdifier) domain	varPart
PF03950	1	223	2	24258	0,01830005247	1083253483	PocilloGG	0,07879189257	tRNA-synt_1c_C	tRNA synthetases class I (E and Q), anti-codon binding domain	varPart
PF04427	1	223	2	24258	0,01830005247	1083253483	PocilloGG	0,07879189257	Brix	Brix domain	varPart
PF04666	1	223	2	24258	0,01830005247	1083253483	PocilloGG	0,07879189257	Glyco_transf_54	N-Acetylglucosaminyltransferase-IV (GnT-IV) conserved region	varPart
PF06916	1	223	2	24258	0,01830005247	1083253483	PocilloGG	0,07879189257	DUF1279	Protein of unknown function (DUF1279)	varPart
PF10391	1	223	2	24258	0,01830005247	1083253483	PocilloGG	0,07879189257	DNA_pol_lambd_f	Fingers domain of DNA polymerase lambda	varPart
PF13240	1	223	2	24258	0,01830005247	1083253483	PocilloGG	0,07879189257	zinc_ribbon_2	zinc-ribbon domain	varPart
PF13469	1	223	2	24258	0,01830005247	1083253483	PocilloGG	0,07879189257	Sulfotransfer_3	Sulfotransferase family	varPart
PF13870	1	223	2	24258	0,01830005247	1083253483	PocilloGG	0,07879189257	DUF4201	Domain of unknown function (DUF4201)	varPart
PF14791	1	223	2	24258	0,01830005247	1083253483	PocilloGG	0,07879189257	DNA_pol_B_thumb	DNA polymerase beta thumb	varPart
PF17137	1	223	2	24258	0,01830005247	1083253483	PocilloGG	0,07879189257	DUF5110	Domain of unknown function (DUF5110)	varPart
PF03712	1	223	3	24257	0,02732466654	5403390324	PocilloGG	0,08643516968	Cu2_monoox_C	Copper type II ascorbate-dependent monooxygenase, C-terminal domain	varPart
PF07744	1	223	3	24257	0,02732466654	5403390324	PocilloGG	0,08643516968	SPOC	SPOC domain	varPart
PF13532	2	223	28	24232	0,02717910388	835631182	PocilloGG	0,08643516968	2OG-FeII_Oxy_2	2OG-Fe(II) oxygenase superfamily	varPart
PF01119	1	223	3	24257	0,02732466654	5403390324	PocilloGG	0,08643516968	DNA_mis_repair	DNA mismatch repair protein, C-terminal domain	varPart
PF01591	1	223	3	24257	0,02732466654	5403390324	PocilloGG	0,08643516968	6PF2K	6-phosphofructo-2-kinase	varPart
PF01966	1	223	3	24257	0,02732466654	5403390324	PocilloGG	0,08643516968	HD	HD domain	varPart
PF02996	1	223	3	24257	0,02732466654	5403390324	PocilloGG	0,08643516968	Prefoldin	Prefoldin subunit	varPart
PF03009	1	223	3	24257	0,02732466654	5403390324	PocilloGG	0,08643516968	GDPD	Glycerophosphoryl diester phosphodiesterase family	varPart
PF06742	1	223	3	24257	0,02732466654	5403390324	PocilloGG	0,08643516968	DUF1214	Protein of unknown function (DUF1214)	varPart
PF06863	1	223	3	24257	0,02732466654	5403390324	PocilloGG	0,08643516968	DUF1254	Protein of unknown function (DUF1254)	varPart
PF08450	1	223	3	24257	0,02732466654	5403390324	PocilloGG	0,08643516968	SGL	SMP-30/Gluconolactonase/LRE-like region	varPart
PF14716	1	223	3	24257	0,02732466654	5403390324	PocilloGG	0,08643516968	HHH_8	Helix-hairpin-helix domain	varPart
PF14792	1	223	3	24257	0,02732466654	5403390324	PocilloGG	0,08643516968	DNA_pol_B_palm	DNA polymerase beta palm	varPart
PF00328	1	223	4	24256	0,03626668738	3604970409	PocilloGG	0,09847580721	His_Phos_2	Histidine phosphatase superfamily (branch 2)	varPart
PF00493	1	223	4	24256	0,03626668738	3604970409	PocilloGG	0,09847580721	MCM	MCM P-loop domain	varPart
PF05721	2	223	33	24227	0,03684901173	7005180088	PocilloGG	0,09847580721	PhyH	Phytanoyl-CoA dioxygenase (PhyH)	varPart
PF17207	1	223	4	24256	0,03626668738	3604970409	PocilloGG	0,09847580721	MCM_OB	MCM OB domain	varPart
PF00749	1	223	4	24256	0,03626668738	3604970409	PocilloGG	0,09847580721	tRNA-synt_1c	tRNA synthetases class I (E and Q), catalytic domain	varPart
PF02690	1	223	4	24256	0,03626668738	3604970409	PocilloGG	0,09847580721	Na_Pi_cotrans	Na+/Pi-cotransporter	varPart
PF03055	1	223	4	24256	0,03626668738	3604970409	PocilloGG	0,09847580721	RPE65	Retinal pigment epithelial membrane protein	varPart
PF13229	1	223	4	24256	0,03626668738	3604970409	PocilloGG	0,09847580721	Beta_helix	Right handed beta helix region	varPart
PF13589	1	223	4	24256	0,03626668738	3604970409	PocilloGG	0,09847580721	HATPase_c_3	Histidine kinase-, DNA gyrase B-, and HSP90-like ATPase	varPart
PF00168	2	223	36	24224	0,04319026871	6387430524	PocilloGG	0,1128171687	C2	C2 domain	varPart
PF00274	1	223	5	24255	0,04512686749	2702719078	PocilloGG	0,1128171687	Glycolytic	Fructose-bisphosphate aldolase class-I	varPart
PF00924	1	223	5	24255	0,04512686749	2702719078	PocilloGG	0,1128171687	MS_channel	Mechanosensitive ion channel	varPart
PF16499	1	223	5	24255	0,04512686749	2702719078	PocilloGG	0,1128171687	Melibiase_2	Alpha galactosidase A	varPart
PF00188	1	223	6	24254	0,05390595256	2163844288	PocilloGG	0,1265973128	CAP	Cysteine-rich secretory protein family	varPart
PF01302	1	223	6	24254	0,05390595256	2163844288	PocilloGG	0,1265973128	CAP_GLY	CAP-Gly domain	varPart
PF01841	1	223	6	24254	0,05390595256	2163844288	PocilloGG	0,1265973128	Transglut_core	Transglutaminase-like superfamily	varPart
PF11790	1	223	6	24254	0,05390595256	2163844288	PocilloGG	0,1265973128	Glyco_hydro_cc	Glycosyl hydrolase catalytic core	varPart
PF00262	1	223	7	24253	0,06260468154	1802247528	PocilloGG	0,1329277485	Calreticulin	Calreticulin family	varPart
PF01369	1	223	7	24253	0,06260468154	1802247528	PocilloGG	0,1329277485	Sec7	Sec7 domain	varPart
PF01641	1	223	7	24253	0,06260468154	1802247528	PocilloGG	0,1329277485	SelR	SelR domain	varPart
PF03952	1	223	7	24253	0,06260468154	1802247528	PocilloGG	0,1329277485	Enolase_N	Enolase, N-terminal domain	varPart
PF10431	1	223	7	24253	0,06260468154	1802247528	PocilloGG	0,1329277485	ClpB_D2-small	C-terminal, D2-small domain, of ClpB protein	varPart
PF01055	1	223	7	24253	0,06260468154	1802247528	PocilloGG	0,1329277485	Glyco_hydro_31	Glycosyl hydrolases family 31	varPart
PF02861	1	223	7	24253	0,06260468154	1802247528	PocilloGG	0,1329277485	Clp_N	Clp amino terminal domain, pathogenicity island component	varPart
PF13499	4	223	169	24091	0,07097706317	2642301194	PocilloGG	0,1415344478	EF-hand_7	EF-hand domain pair	varPart
PF00643	1	223	8	24252	0,07122378664	1545702434	PocilloGG	0,1415344478	zf-B_box	B-box zinc finger	varPart
PF01031	1	223	8	24252	0,07122378664	1545702434	PocilloGG	0,1415344478	Dynamin_M	Dynamin central region	varPart
PF01433	1	223	8	24252	0,07122378664	1545702434	PocilloGG	0,1415344478	Peptidase_M1	Peptidase family M1 domain	varPart
PF06565	1	223	8	24252	0,07122378664	1545702434	PocilloGG	0,1415344478	DUF1126	DUF1126 PH-like domain	varPart
PF00667	1	223	9	24251	0,07976399345	1351916312	PocilloGG	0,1507734023	FAD_binding_1	FAD binding domain	varPart
PF07724	1	223	9	24251	0,07976399345	1351916312	PocilloGG	0,1507734023	AAA_2	AAA domain (Cdc48 subfamily)	varPart
PF02225	1	223	9	24251	0,07976399345	1351916312	PocilloGG	0,1507734023	PA	PA domain	varPart
PF13415	1	223	9	24251	0,07976399345	1351916312	PocilloGG	0,1507734023	Kelch_3	Galactose oxidase, central domain	varPart
PF07699	2	223	52	24208	0,0827150447	434099296	PocilloGG	0,1544678546	Ephrin_rec_like	Tyrosine-protein kinase ephrin type A/B receptor-like	varPart
PF00113	1	223	10	24250	0,08822602098	1202098538	PocilloGG	0,1553981051	Enolase_C	Enolase, C-terminal TIM barrel domain	varPart
PF01467	1	223	10	24250	0,08822602098	1202098538	PocilloGG	0,1553981051	CTP_transf_like	Cytidylyltransferase-like	varPart
PF04547	1	223	10	24250	0,08822602098	1202098538	PocilloGG	0,1553981051	Anoctamin	Calcium-activated chloride channel	varPart
PF13519	1	223	10	24250	0,08822602098	1202098538	PocilloGG	0,1553981051	VWA_2	von Willebrand factor type A domain	varPart
PF00202	1	223	10	24250	0,08822602098	1202098538	PocilloGG	0,1553981051	Aminotran_3	Aminotransferase class-III	varPart
PF00004	2	223	57	24203	0,09668705756	3945573257	PocilloGG	0,1594307864	AAA	ATPase family associated with various cellular activities (AAA)	varPart
PF01400	1	223	11	24249	0,09661058169	1081662757	PocilloGG	0,1594307864	Astacin	Astacin (Peptidase family M12A)	varPart
PF02364	1	223	11	24249	0,09661058169	1081662757	PocilloGG	0,1594307864	Glucan_synthase	1,3-beta-glucan synthase component	varPart
PF02854	1	223	11	24249	0,09661058169	1081662757	PocilloGG	0,1594307864	MIF4G	MIF4G domain	varPart
PF00899	1	223	11	24249	0,09661058169	1081662757	PocilloGG	0,1594307864	ThiF	ThiF family	varPart
PF02181	1	223	11	24249	0,09661058169	1081662757	PocilloGG	0,1594307864	FH2	Formin Homology 2 Domain	varPart
PF00266	1	223	12	24248	0,1049183816	9832494303	PocilloGG	0,1693994703	Aminotran_5	Aminotransferase class-V	varPart
PF06472	1	223	12	24248	0,1049183816	9832494303	PocilloGG	0,1693994703	ABC_membrane_2	ABC transporter transmembrane region 2	varPart
PF00024	1	223	13	24247	0,1131501203	901566465	PocilloGG	0,1753826865	PAN_1	PAN domain	varPart
PF00258	1	223	13	24247	0,1131501203	901566465	PocilloGG	0,1753826865	Flavodoxin_1	Flavodoxin	varPart
PF12777	1	223	13	24247	0,1131501203	901566465	PocilloGG	0,1753826865	MT	Microtubule-binding stalk of dynein motor	varPart
PF12781	1	223	13	24247	0,1131501203	901566465	PocilloGG	0,1753826865	AAA_9	ATP-binding dynein motor region	varPart
PF05118	1	223	14	24246	0,1213064912	8321979694	PocilloGG	0,1843382954	Asp_Arg_Hydrox	Aspartyl/Asparaginyl beta-hydroxylase	varPart
PF00884	1	223	14	24246	0,1213064912	8321979694	PocilloGG	0,1843382954	Sulfatase	Sulfatase	varPart
PF01753	1	223	15	24245	0,129388181	7727633662	PocilloGG	0,1910016006	zf-MYND	MYND finger	varPart
PF12780	1	223	15	24245	0,129388181	7727633662	PocilloGG	0,1910016006	AAA_8	P-loop containing dynein motor region D4	varPart
PF03382	1	223	15	24245	0,129388181	7727633662	PocilloGG	0,1910016006	DUF285	Mycoplasma protein of unknown function, DUF285	varPart
PF00487	1	223	16	24244	0,1373958707	7213264701	PocilloGG	0,2009090562	FA_desaturase	Fatty acid desaturase	varPart
PF00027	2	223	72	24188	0,1419363371	3098189747	PocilloGG	0,2056087126	cNMP_binding	Cyclic nucleotide-binding domain	varPart
PF02816	1	223	17	24243	0,1453302347	6761075001	PocilloGG	0,2066622603	Alpha_kinase	Alpha-kinase family	varPart
PF12775	1	223	17	24243	0,1453302347	6761075001	PocilloGG	0,2066622603	AAA_7	P-loop containing dynein motor region	varPart
PF00155	1	223	18	24242	0,1531919415	6363155622	PocilloGG	0,2120067047	Aminotran_1_2	Aminotransferase class I and II	varPart
PF04142	1	223	18	24242	0,1531919415	6363155622	PocilloGG	0,2120067047	Nuc_sug_transp	Nucleotide-sugar transporter	varPart
PF04969	1	223	18	24242	0,1531919415	6363155622	PocilloGG	0,2120067047	CS	CS domain	varPart
PF00141	1	223	19	24241	0,1609816534	6009477564	PocilloGG	0,216975272	peroxidase	Peroxidase	varPart
PF00350	1	223	19	24241	0,1609816534	6009477564	PocilloGG	0,216975272	Dynamin_N	Dynamin family	varPart
PF01062	1	223	19	24241	0,1609816534	6009477564	PocilloGG	0,216975272	Bestrophin	Bestrophin, RFP-TM, chloride channel	varPart
PF07859	1	223	21	24239	0,1763477123	5409011076	PocilloGG	0,2336230376	Abhydrolase_3	alpha/beta hydrolase fold	varPart
PF13374	1	223	21	24239	0,1763477123	5409011076	PocilloGG	0,2336230376	TPR_10	Tetratricopeptide repeat	varPart
PF02668	1	223	22	24238	0,1839253541	5150581533	PocilloGG	0,2415968634	TauD	Taurine catabolism dioxygenase TauD, TfdA family	varPart
PF00149	2	223	87	24173	0,1906314654	2549937487	PocilloGG	0,2483014886	Metallophos	Calcineurin-like phosphoesterase	varPart
PF17177	1	223	24	24236	0,1988730558	470236329	PocilloGG	0,2568776971	PPR_long	Pentacotripeptide-repeat region of PRORP	varPart
PF00005	2	223	91	24169	0,2039805263	2434989444	PocilloGG	0,2612973684	ABC_tran	ABC transporter	varPart
PF00520	5	223	309	23951	0,2132133539	1790468716	PocilloGG	0,2708858184	Ion_trans	Ion transport protein	varPart
PF00176	1	223	27	24233	0,2207850606	4158960508	PocilloGG	0,2737734752	SNF2-rel_dom	SNF2-related domain	varPart
PF00211	1	223	27	24233	0,2207850606	4158960508	PocilloGG	0,2737734752	Guanylate_cyc	Adenylate and Guanylate cyclase catalytic domain	varPart
PF01926	1	223	27	24233	0,2207850606	4158960508	PocilloGG	0,2737734752	MMR_HSR1	50S ribosome-binding GTPase	varPart
PF00271	2	223	103	24157	0,2445310015	2144638805	PocilloGG	0,3008119463	Helicase_C	Helicase conserved C-terminal domain	varPart
PF02493	1	223	31	24229	0,2490756582	360463583	PocilloGG	0,3016150548	MORN	MORN repeat	varPart
PF00566	1	223	31	24229	0,2490756582	360463583	PocilloGG	0,3016150548	RabGAP-TBC	Rab-GTPase-TBC domain	varPart
PF00013	1	223	32	24228	0,2559870506	3487823787	PocilloGG	0,3028854416	KH_1	KH domain	varPart
PF01764	1	223	32	24228	0,2559870506	3487823787	PocilloGG	0,3028854416	Lipase_3	Lipase (class 3)	varPart
PF02801	1	223	32	24228	0,2559870506	3487823787	PocilloGG	0,3028854416	Ketoacyl-synt_C	Beta-ketoacyl synthase, C-terminal domain	varPart
PF13086	1	223	35	24225	0,276343561	3179719307	PocilloGG	0,324494333	AAA_11	AAA domain	varPart
PF00075	1	223	36	24224	0,2830050837	3088734197	PocilloGG	0,3298179546	RNase_H	RNase H	varPart
PF00300	1	223	37	24223	0,289605557	300281728	PocilloGG	0,3349915025	His_Phos_1	Histidine phosphatase superfamily (branch 1)	varPart
PF00648	1	223	38	24222	0,296145538	2921551848	PocilloGG	0,3400189511	Peptidase_C2	Calpain family cysteine protease	varPart
PF00173	1	223	41	24219	0,3154080216	2702102722	PocilloGG	0,3594723776	Cyt-b5	Cytochrome b5-like Heme/Steroid binding domain	varPart
PF00109	1	223	44	24216	0,3341456455	2513211975	PocilloGG	0,3726084536	ketoacyl-synt	Beta-ketoacyl synthase, N-terminal domain	varPart
PF00248	1	223	44	24216	0,3341456455	2513211975	PocilloGG	0,3726084536	Aldo_ket_red	Aldo/keto reductase family	varPart
PF13857	1	223	44	24216	0,3341456455	2513211975	PocilloGG	0,3726084536	Ank_5	Ankyrin repeats (many copies)	varPart
PF01490	1	223	49	24211	0,3642471621	2251098878	PocilloGG	0,4032736437	Aa_trans	Transmembrane amino acid transporter protein	varPart
PF00400	1	223	51	24209	0,3759049103	2160943237	PocilloGG	0,4132288021	WD40	WD domain, G-beta repeat	varPart
PF00106	1	223	52	24208	0,3816537312	2118445867	PocilloGG	0,4136806177	adh_short	short chain dehydrogenase	varPart
PF00313	1	223	52	24208	0,3816537312	2118445867	PocilloGG	0,4136806177	CSD	'Cold-shock' DNA-binding domain	varPart
PF00481	1	223	56	24204	0,4041266091	1964051341	PocilloGG	0,4349973917	PP2C	Protein phosphatase 2C	varPart
PF13540	1	223	57	24203	0,4096166011	1928905768	PocilloGG	0,4378660219	RCC1_2	Regulator of chromosome condensation (RCC1) repeat	varPart
PF00225	1	223	58	24202	0,4150562366	1895001024	PocilloGG	0,440641895	Kinesin	Kinesin motor domain	varPart
PF00665	1	223	61	24199	0,4310775815	1799947856	PocilloGG	0,454537586	rve	Integrase core domain	varPart
PF07727	3	223	208	24052	0,4445626179	1585217451	PocilloGG	0,4655892282	RVT_2	Reverse transcriptase (RNA-dependent DNA polymerase)	varPart
PF00504	1	223	70	24190	0,4765673243	1564631381	PocilloGG	0,4957579548	Chloroa_b-bind	Chlorophyll A-B binding protein	varPart
PF13041	1	223	74	24186	0,4956046688	1478644782	PocilloGG	0,5121248244	PPR_2	PPR repeat family	varPart
PF00270	1	223	75	24185	0,5002552997	1458604454	PocilloGG	0,5135070957	DEAD	DEAD/DEAH box helicase	varPart
PF00078	1	223	79	24181	0,5184348139	138358512	PocilloGG	0,5252117396	RVT_1	Reverse transcriptase (RNA-dependent DNA polymerase)	varPart
PF13424	1	223	79	24181	0,5184348139	138358512	PocilloGG	0,5252117396	TPR_12	Tetratricopeptide repeat	varPart
PF13812	1	223	82	24178	0,5316360156	1332200643	PocilloGG	0,5350881975	PPR_3	Pentatricopeptide repeat domain	varPart
PF12796	3	223	283	23977	0,7473758115	1156987746	PocilloGG	0,7473758115	Ank_2	Ankyrin repeats (3 copies)	varPart
